# Inheritance of Chromatin Proteins in Budding Yeast: metabolic gene regulators TUP1, FPR4 and Rpd3L are retained in the mother cell

**DOI:** 10.1101/644138

**Authors:** Pauline Vasseur, Saphia Tonazzini, Francesc Rubert Castro, Iva Sučec, Arame Fall, Khadija El Koulali, Serge Urbach, Marta Radman-Livaja

**Affiliations:** Institut de Génétique Moléculaire de Montpellier, UMR 5535 CNRS, 1919 route de Mende, 34293 Montpellier cedex 5, France; Université de Montpellier, 163 rue Auguste Broussonnet, 34090 Montpellier, France.; CIRAD, Campus international de Baillarguet, UMR 117-ASTRE “Animal, Santé, Territoires, Risques & Écosystèmes”, TA A-117/E, Bât. G bureau 212, 34398 Montpellier cedex 5, France; IGF, CNRS, INSERM, Univ. Montpellier, F-34094 Montpellier, France

## Abstract

Asymmetric division is a prerequisite for cellular differentiation. Phenotypic transformation during differentiation is a poorly understood epigenetic phenomenon, in which chromatin theoretically plays a role. The assumption that chromatin components segregate asymmetrically in asymmetric divisions has however not been systematically tested. We have developed a live cell imaging method to measure how 18 chromatin proteins are inherited in asymmetric divisions of budding yeast. We show that abundant and moderately abundant maternal proteins segregate stochastically and symmetrically between the two cells with the exception of Rxt3, Fpr4 and Tup1, which are retained in the mother. Mother retention seems to be the norm for low abundance proteins with the exception of Sir2 and the linker histone H1. Our in vivo analysis of chromatin protein behavior in single cells highlights general trends in protein biology during the cell cycle such as coupled protein synthesis and decay, and a correlation between half-lives and cell cycle duration.
