## Supplementary material for "Inheritance of Chromatin Proteins in Budding Yeast: metabolic gene regulators TUP1, FPR4 and Rpd3L are retained in the mother cell": Table S1

### Sheet: Feuil1
protein	primer type	Sequence Name	Sequence
H2B	verification	HTB2denVF	TGG CTA AAC ATG CCG TCT CC
H2B	verification	HTB2denVR	ACA GAA CCC TAA TGT TAC AA
H2A	verification	HTA2denVF	GAC CTA CTT TAA AAC CCC AA
H2A	verification	HTA2denVR	CCA AGG TGG TGT TTT GCC AA
TUP1	verification	TUP1denVF	TGA CAA TGA ATT GAA GAA TA
TUP1	verification	TUP1denVR	GGG TCC AGA ATA TAA CGT TT
KAP123	verification	KAP123denVF	GAA GGT ATA CTT ATA TAA GC
KAP123	verification	KAP123denVR	GGT TAT TGA ATT ATT GAA GT
CHD1	verification	CHD1denVF	CTG CCG ACG TTA AGA GTA CA
CHD1	verification	CHD1denVR	TTA CAC GCA AAT ATA TAT AC
IOC3	verification	IOC3denVF	ATA TTT ATG ATG ACA ACG AC
IOC3	verification	IOC3denVR	TCT TAA TTT TAC ATT ACT TA
SIR2	verification	SIR2denVF	TTG TTT GCC ATA CTA TGT AA
SIR2	verification	SIR2denVR	TTT GAA GAA CAA GAA CTT TA
RXT3	verification	RXT3denVF	AAA TAC ACA CAT GGC GCC AA
RXT3	verification	RXT3denVR	CTA TAG TAT TGT CAT TAA GC
HDA2	verification	HDA2denVF	TCA TTA AGA AAG TAT ATA AA
HDA2	verification	HDA2denVR	CAA AAA CAA CGT CCA GGT GG
ASF1	verification	ASF1denVF	GGA AAA TAG AAG GGG GGT CC
ASF1	verification	ASF1denVR	TAT GTC TGT TAT TTT TTT AT
SET2	verification	SET2denVF	AAA GTA CAA GAC TTC CTT TG
SET2	verification	SET2denVR	CCT CAA GAA GAA GCA AAA AA
CBF1	verification	CBF1denVF	TGC ACA CTC ACA AGA AAC AA
CBF1	verification	CBF1denVR	AAA ACT TAA CAG AGG TGC TA
FPR4	verification	FPR4denVF	AAG CTT TGC CCG GTA TTC CT
FPR4	verification	FPR4denVR	AAA GAT AAT ATT AGT AAT GG
VPS75	verification	VPS75denVF	GCA GTC TCG GTG AGG TGG AC
VPS75	verification	VPS75denVR	GAA GAA CTC CAG ACT CAA CA
SIN3	verification	SIN3denVF	CAC AAG ATG ATA ATA TAG AA
SIN3	verification	SIN3denVR	CGT TGA CAT TAA TTA AAG GT
H1	verification	HHO1denVF	AAG AAA GAA AAT AGG TTT GA
H1	verification	HHO1denVR	TGT TGA AAA CGG CGA GTT AG
H4	verification	HHF2denVF	TTACTTCTTTGGATGTTGTT
H4	verification	HHF2denVR	ATTCCCAATAGAATGATCGT
H2B	integration	HTB2dendranatxF	TAC TAG GGC TGT TAC CAA ATA CTC CTC CTC TAC TCA AGC CGG TGG CGG AAA CAC CCC GGG AAT TAA CCT
H2B	integration	HTB2dendranatxR	AAA AGA AAA CAT GAC TAA ATC ACA ATA CCT AGT GAG TGA CTC ATC GAT GAA TTC GAG CTC
H2A	integration	HTA2dendranatxF	AAG AAT GTT TGA TTT GCT TTG TTT CTT TTC AAC TCA GTT CTC ATC GAT GAA TTC GAG CTC
H2A	integration	HTA2dendranatxR	AAA GAA GTC TGC CAA GAC TGC CAA AGC TTC TCA AGA ACT GGG TGG CGG AAA CAC CCC GGG AAT TAA CCT
TUP1	integration	TUP1dendranatxF	GTT AGT TAC ATT TGT AAA GTG TTC CTT TTG TGT TCT GTT CTC ATC GAT GAA TTC GAG CTC
TUP1	integration	TUP1dendranatxR	TAA AGC AAG GAT TTG GAA GTA TAA AAA AAT AGC GCC AAA TGG TGG CGG AAA CAC CCC GGG AAT TAA CCT
KAP123	integration	KAP123dendranatxF	TTA TCG AAA CAG ACG AGA ATA AAA AAT GGT TTT AAA AAA ATC ATC GAT GAA TTC GAG CTC
KAP123	integration	KAP123dendranatxR	AAT TGT TGC TCA AAA TCC GGT TTT AGC TGC CGT CAT TGC TGG TGG CGG AAA CAC CCC GGG AAT TAA CCT
CHD1	integration	CHD1dendranatxF	GAT GGC AAT GTA CGA CAA GAT AAC AGA GTC TCA AAA GAA GGG TGG CGG AAA CAC CCC GGG AAT TAA CCT
CHD1	integration	CHD1dendranatxR	GGG GAA GGA ACA ATG GAA AAT GTG GTG AAG AAA AAT TGT TTC ATC GAT GAA TTC GAG CTC
IOC3	integration	IOC3dendranatxF	TTC TTC TTT TGA TGA TGG TAG AGT TAA AAG GCA GCG CAC TGG TGG CGG AAA CAC CCC GGG AAT TAA CCT
IOC3	integration	IOC3dendranatxR	AGG AGT TTC ACA ATC TTC ACG TTC GTT GAA AGC TAG TTG TTC ATC GAT GAA TTC GAG CTC
SIR2	integration	SIR2dendranatxF	TAT TAA TTT GGC ACT TTT AAA TTA TTA AAT TGC CTT CTA CTC ATC GAT GAA TTC GAG CTC
SIR2	integration	SIR2dendranatxR	CGT GTA TGT CGT TAC ATC AGA TGA ACA TCC CAA AAC CCT CGG TGG CGG AAA CAC CCC GGG AAT TAA CCT
RXT3	integration	RXT3dendranatxF	GTT GGA AGG GAA AGA AGG ACG ACC AAT ATT ATG TCT TTC CTC ATC GAT GAA TTC GAG CTC
RXT3	integration	RXT3dendranatxR	TCA TGA ACC AAA CGG GTA TAT TAA AAA TTT AAA ATG GAC CGG TGG CGG AAA CAC CCC GGG AAT TAA CCT
HDA2	integration	HDA2dendranatxF	TCT ATA TTA TAC AGG CTA CTT CTT TTA GGA AAC GTC ACA TTC ATC GAT GAA TTC GAG CTC
HDA2	integration	HDA2dendranatxR	ACG GTT TAG ATC AAC AAG ATC CAA TAC CCC TAA TTA CAC AGG TGG CGG AAA CAC CCC GGG AAT TAA CCT
ASF1	integration	ASF1dendranatxF	TAT TGA ATC CAC TCC AAA GGA TGC GGC ACG TTC AAC GAA TGG TGG CGG AAA CAC CCC GGG AAT TAA CCT
ASF1	integration	ASF1dendranatxR	CTC TCT TGC AGG TAC CAT TAA TCT TAT AAC CCA TAA ATT CTC ATC GAT GAA TTC GAG CTC
SET2	integration	SET2dendranatxF	GAA AAC GTG AAA CAA GCC CCA AAT ATG CAT GTC TGG TTA ATC ATC GAT GAA TTC GAG CTC
SET2	integration	SET2dendranatxR	ATC AAC AAG GAT GTC TTC TCC TCC ACC TTC AAC ATC ATC AGG TGG CGG AAA CAC CCC GGG AAT TAA CCT
CBF1	integration	CBF1dendranatxF	CGA AAG AAA AAG CAC TAG GAG CGA TAA TCC ACA TGA GGC TGG TGG CGG AAA CAC CCC GGG AAT TAA CCT
CBF1	integration	CBF1dendranatxR	AGG GAG ACT CGA AAT ACA TTT AGC TAT CTA TTT TTA ACT CTC ATC GAT GAA TTC GAG CTC
FPR4	integration	FPR4dendranatxF	CTC TGA ATT GAC ATT TGA TGT TAA ATT GGT CTC CAT GAA AGG TGG CGG AAA CAC CCC GGG AAT TAA CCT
FPR4	integration	FPR4dendranatxR	TAT TAT AGA TAC ATA TAT CAA TAC GTA TGC ATT AAG GAC CTC ATC GAT GAA TTC GAG CTC
VPS75	integration	VPS75dendranatxF	ACT ATC CGA CGA GGA ACC AAG CTC TAA GAA AAG GAA AGT TGG TGG CGG AAA CAC CCC GGG AAT TAA CCT
VPS75	integration	VPS75dendranatxR	GAG GGA AAC CGT TGT CCA AGC CCG CTC CGG ACC TAG ACT ATC ATC GAT GAA TTC GAG CTC
SIN3	integration	SIN3dendranatxF	TGG GAA TAC TGA ATC TTC AGA CAA GGG GGC TAA GAT TCA AGG TGG CGG AAA CAC CCC GGG AAT TAA CCT
SIN3	integration	SIN3dendranatxR	TCG TAC TAA AGA TTT TTG TTC TAA ATC TAG TTA AAA CTA CTC ATC GAT GAA TTC GAG CTC
H1	integration	HHO1dendranatxF	TTG CTA TCA CCA TTG ACA TTC TCG TTT GGA TAT TCA CTT TTC ATC GAT GAA TTC GAG CTC
H1	integration	HHO1dendranatxR	CAT TAT TAA ACT AAA CAA GAA GAA GGT CAA ACT CTC CAC GGG TGG CGG AAA CAC CCC GGG AAT TAA CCT
H4	integration	HHF2dendranatxF	TTTGAAGAGACAAGGTAGAACCTTATATGGTTTCGGTGGTGGTGGCGGAAACACCCCGGGAATTAACCT
H4	integration	HHF2dendranatxR	TTTGAAGAGACAAGGTAGAACCTTATACGGTTTCGGTGGTGGTGGCGGAAACACCCCGGGAATTAACCT
